# Rewilding alters mouse epigenetic aging

**DOI:** 10.1101/2024.09.25.615023

**Authors:** Matthew N Zipple, Ivan Zhao, Daniel Chang Kuo, Sol Moe Lee, Michael J Sheehan, Wanding Zhou

**Author notes:** Authors contributed equally (Matthew N Zipple, Ivan Zhao). **AVAILABILITY:** The generated mouse methylome profiles (N=93) are available in the Gene Expression Omnibus with accession GSE269932. Other public lab mouse liver methylomes (N=7) and additional samples for epigenetic clock construction can be found in GSE184410 (sample accessions listed in Table S1). Informatics for mouse methylation data preprocessing and functional analysis is available in the R/Bioconductor package *SeSAMe* (version 3.22+): https://bioconductor.org/packages/release/bioc/html/sesame.html. **DECLARATION OF INTERESTS** The authors declare no competing interests.

## Abstract

The aging of mammalian epigenomes fundamentally alters cellular functions, and such changes are the focus of many healthspan and lifespan studies. However, studies of this process typically use mouse models living under standardized laboratory conditions and neglect the impact of variation in social, physical, microbial, and other aspects of the living environment on age-related changes. We examined differences in age-associated methylation changes between traditionally lab-reared and “rewilded” C57BL6/J mice, which lived in an outdoor field environment with enhanced ecological realism. Systematic analysis of age-associated methylation dynamics in the liver indicates a genomic region-conditioned, faster epigenetic aging rate in mice living in the field than those living in the lab, implicating perturbed 3D genome conformation and liver function. Altered epigenetic aging rates were more pronounced in sites that gain methylation with age, including sites enriched for transcription factor binding related to DNA repair. These observations underscore the overlooked role of the social and physical environment in epigenetic aging with implications for both basic and applied aging research.
