## Supplementary material for "Rewilding alters mouse epigenetic aging": Table S1

### Sheet: A. Methylation Datasets
Table S1A: Infinium DNA methylome datasets for aging analysis
IDAT	age_in_days	sex	environ	GEO	Tissue	New
204617710016_R02C02	952	M	Lab	GSM5587181	Liver	N
204875570002_R01C01	53	M	Lab	GSM5587387	Liver	N
204875570002_R02C01	53	M	Lab	GSM5587388	Liver	N
204875570002_R03C02	53	F	Lab	GSM5587389	Liver	N
204875570002_R04C02	53	F	Lab	GSM5587390	Liver	N
204875570007_R03C02	53	F	Lab	GSM5587391	Liver	N
204875570007_R05C01	53	M	Lab	GSM5587392	Liver	N
206102340052_R01C01	84	F	Lab	GSM8330514	Liver	Y
206102340052_R01C02	364	F	Lab	GSM8330515	Liver	Y
206130600021_R01C01	364	M	Lab	GSM8330517	Liver	Y
206130600039_R03C01	168	F	Lab	GSM8330518	Liver	Y
206250300028_R01C01	56	M	Lab	GSM8330519	Liver	Y
206250300029_R01C02	532	M	Lab	GSM8330520	Liver	Y
206250300033_R05C01	252	M	Lab	GSM8330522	Liver	Y
206250300036_R05C01	252	F	Lab	GSM8330523	Liver	Y
206402260003_R01C02	532	F	Lab	GSM8330524	Liver	Y
206402260027_R01C01	168	M	Lab	GSM8330525	Liver	Y
206402260031_R03C01	56	F	Lab	GSM8330526	Liver	Y
206402260035_R01C01	84	M	Lab	GSM8330527	Liver	Y
207097260014_R01C01	126	F	Field	GSM8330528	Liver	Y
207097260014_R02C01	224	F	Field	GSM8330529	Liver	Y
207097260014_R03C01	204	F	Field	GSM8330530	Liver	Y
207097260014_R03C02	158	F	Field	GSM8330531	Liver	Y
207097260014_R04C01	139	F	Field	GSM8330532	Liver	Y
207097260014_R04C02	225	M	Field	GSM8330533	Liver	Y
207097260014_R05C02	26	M	Field	GSM8330534	Liver	Y
207097260014_R06C02	187	F	Field	GSM8330535	Liver	Y
207097260056_R01C01	70	F	Field	GSM8330536	Liver	Y
207097260056_R01C02	135	F	Field	GSM8330537	Liver	Y
207097260056_R02C01	113	M	Field	GSM8330538	Liver	Y
207097260056_R02C02	224	F	Field	GSM8330539	Liver	Y
207097260056_R03C01	138	M	Field	GSM8330540	Liver	Y
207097260056_R03C02	119	F	Field	GSM8330541	Liver	Y
207097260056_R04C01	114	F	Field	GSM8330542	Liver	Y
207097260056_R04C02	223	F	Field	GSM8330543	Liver	Y
207097260056_R05C01	134	F	Field	GSM8330544	Liver	Y
207097260056_R05C02	189	F	Field	GSM8330545	Liver	Y
207097260056_R06C01	109	F	Field	GSM8330546	Liver	Y
207097260056_R06C02	60	M	Field	GSM8330547	Liver	Y
207363410020_R01C01	223	F	Field	GSM8330548	Liver	Y
207363410020_R02C01	184	F	Field	GSM8330549	Liver	Y
207363410020_R03C01	98	F	Field	GSM8330550	Liver	Y
207363410020_R03C02	223	F	Field	GSM8330551	Liver	Y
207363410020_R04C01	139	F	Field	GSM8330552	Liver	Y
207363410020_R05C02	122	F	Field	GSM8330553	Liver	Y
207363410020_R06C02	224	F	Field	GSM8330554	Liver	Y
207363410040_R01C02	302	F	Field	GSM8330555	Liver	Y
207363410040_R02C02	60	M	Field	GSM8330556	Liver	Y
207363410040_R05C01	101	M	Field	GSM8330557	Liver	Y
207363410041_R01C01	136	F	Field	GSM8330558	Liver	Y
207363410041_R02C01	79	F	Field	GSM8330559	Liver	Y
207363410041_R03C01	197	F	Field	GSM8330560	Liver	Y
207363410041_R03C02	83	M	Field	GSM8330561	Liver	Y
207363410041_R04C01	60	M	Field	GSM8330562	Liver	Y
207363410041_R04C02	143	F	Field	GSM8330563	Liver	Y
207363410041_R05C02	204	F	Field	GSM8330564	Liver	Y
207363410041_R06C02	60	M	Field	GSM8330565	Liver	Y
207363410088_R01C02	29	M	Field	GSM8330566	Liver	Y
207363410088_R02C02	60	F	Field	GSM8330567	Liver	Y
207363410088_R04C01	137	F	Field	GSM8330568	Liver	Y
207363410088_R05C01	126	F	Field	GSM8330569	Liver	Y
207363410088_R06C01	178	F	Field	GSM8330570	Liver	Y
207363410088_R06C02	102	F	Field	GSM8330571	Liver	Y
207363410089_R01C02	262	F	Field	GSM8330572	Liver	Y
207363410089_R02C02	60	M	Field	GSM8330573	Liver	Y
207363410089_R05C01	143	M	Field	GSM8330574	Liver	Y
207363410089_R06C01	184	F	Field	GSM8330575	Liver	Y
207363410094_R01C01	111	F	Field	GSM8330576	Liver	Y
207363410094_R02C01	100	F	Field	GSM8330577	Liver	Y
207363410094_R02C02	127	F	Field	GSM8330578	Liver	Y
207363410094_R03C01	37	F	Field	GSM8330579	Liver	Y
207363410094_R03C02	197	F	Field	GSM8330580	Liver	Y
207363410094_R04C01	102	M	Field	GSM8330581	Liver	Y
207363410094_R04C02	276	F	Field	GSM8330582	Liver	Y
207363410094_R05C02	41	M	Field	GSM8330583	Liver	Y
207363410094_R06C02	60	F	Field	GSM8330584	Liver	Y
207363410095_R01C02	213	F	Field	GSM8330585	Liver	Y
207363410095_R02C02	126	F	Field	GSM8330586	Liver	Y
207363410095_R05C01	184	F	Field	GSM8330587	Liver	Y
207363410095_R06C01	70	F	Field	GSM8330588	Liver	Y
207363410108_R01C01	114	M	Field	GSM8330589	Liver	Y
207363410108_R01C02	178	F	Field	GSM8330590	Liver	Y
207363410108_R02C01	60	M	Field	GSM8330591	Liver	Y
207363410108_R02C02	60	F	Field	GSM8330592	Liver	Y
207363410108_R03C01	60	F	Field	GSM8330593	Liver	Y
207363410108_R03C02	139	F	Field	GSM8330594	Liver	Y
207363410108_R04C01	60	F	Field	GSM8330595	Liver	Y
207363410108_R04C02	139	F	Field	GSM8330596	Liver	Y
207363410108_R05C01	185	F	Field	GSM8330597	Liver	Y
207363410108_R05C02	139	F	Field	GSM8330598	Liver	Y
207363410108_R06C01	223	F	Field	GSM8330599	Liver	Y
207363410108_R06C02	121	M	Field	GSM8330600	Liver	Y
207810940053_R01C01	532	M	Lab	GSM8330601	Liver	Y
207810940053_R05C02	532	F	Lab	GSM8330602	Liver	Y
207810940109_R01C01	56	F	Lab	GSM8330603	Liver	Y
207810940109_R01C02	56	F	Lab	GSM8330604	Liver	Y
207810940111_R05C01	532	F	Lab	GSM8330605	Liver	Y
207810940112_R03C01	532	M	Lab	GSM8330606	Liver	Y
207810940113_R01C02	56	M	Lab	GSM8330607	Liver	Y
207810940113_R05C02	56	M	Lab	GSM8330608	Liver	Y

### Sheet: B. Epigenetic Clock Datasets
Table S1B: Public Infinium DNA methylome datasets for epigenetic clock construction
GSM	Tissue	Sex	Mouse_Age_Days	Strain
GSM5587336	Small Intestine	Female	184	Mixed
GSM5587337	Small Intestine	Female	184	Mixed
GSM5587338	Small Intestine	Female	184	Mixed
GSM5587339	Small Intestine	Female	186	Mixed
GSM5587340	Small Intestine	Female	186	Mixed
GSM5587341	Small Intestine	Female	186	Mixed
GSM5587342	Small Intestine	Male	155	Mixed
GSM5587343	Small Intestine	Male	155	Mixed
GSM5587344	Small Intestine	Male	155	Mixed
GSM5587345	Small Intestine	Male	155	Mixed
GSM5587346	Small Intestine	Female	202	Mixed
GSM5587347	Small Intestine	Female	202	Mixed
GSM5587348	Small Intestine	Female	202	Mixed
GSM5587349	Small Intestine	Female	186	Mixed
GSM5587350	Small Intestine	Female	186	Mixed
GSM5587351	Small Intestine	Female	186	Mixed
GSM5587352	Small Intestine	Male	155	Mixed
GSM5587353	Small Intestine	Male	155	Mixed
GSM5587354	Small Intestine	Male	161	Mixed
GSM5587355	Small Intestine	Male	161	Mixed
GSM5587356	Small Intestine	Male	161	Mixed
GSM5587443	Cecum	Male	304	Mixed
GSM5587444	Cecum	Male	304	Mixed
GSM5587446	Cecum	Male	304	Mixed
GSM5587447	Cecum	Male	310	Mixed
GSM5587448	Cecum	Female	310	Mixed
GSM5587449	Cecum	Male	310	Mixed
GSM5587452	Cecum	Female	310	Mixed
GSM5587453	Cecum	Male	310	Mixed
GSM5587455	Cecum	Female	82	Mixed
GSM5587456	Cecum	Male	417	Mixed
GSM5587457	Cecum	Female	417	Mixed
GSM5587458	Cecum	Female	416	Mixed
GSM5587459	Cecum	Female	414	Mixed
GSM5587460	Cecum	Female	416	Mixed
GSM5587461	Cecum	Female	432	Mixed
GSM5587463	Colon	Female	183	129/Sv
GSM5587466	Colon	Female	175	C57BL/6J
GSM5587467	Colon	Female	310	Mixed
GSM5587468	Colon	Male	304	Mixed
GSM5587469	Colon	Male	304	Mixed
GSM5587470	Colon	Male	304	Mixed
GSM5587471	Colon	Male	310	Mixed
GSM5587472	Colon	Male	310	Mixed
GSM5587473	Colon	Female	310	Mixed
GSM5587474	Colon	Male	310	Mixed
GSM5587478	Colon	Male	213	C57BL/6J
GSM5587479	Colon	Male	213	C57BL/6J
GSM5587481	Colon	Male	213	C57BL/6J
GSM5587482	Colon	Male	161	C57BL/6J
GSM5587483	Colon	Female	82	Mixed
GSM5587484	Colon	Male	417	Mixed
GSM5587485	Colon	Male	417	Mixed
GSM5587486	Colon	Female	417	Mixed
GSM5587487	Colon	Female	417	Mixed
GSM5587488	Colon	Female	416	Mixed
GSM5587489	Colon	Female	414	Mixed
GSM5587490	Colon	Female	416	Mixed
GSM5587491	Colon	Female	414	Mixed
GSM5587492	Colon	Female	416	Mixed
GSM5587493	Colon	Female	432	Mixed
GSM5587494	Colon	Female	416	Mixed
GSM5587495	Colon	Female	432	Mixed
	Colon	Female	61	Mixed
	Colon	Female	61	Mixed
	Colon	Female	61	Mixed
	Colon	Female	61	Mixed
	Colon	Female	61	129/Sv
	Colon	Male	61	129/Sv
	Colon	Female	61	129/Sv
	Colon	Male	61	129/Sv
	Colon	Female	61	129/Sv
	Colon	Male	60	129/Sv
	Colon	Male	60	129/Sv
	Colon	Male	60	129/Sv
	Colon	Male	61	129/Sv
	Colon	Male	61	129/Sv
GSM5587134	Small Intestine	Female	188	C57BL/6J
GSM5587138	Small Intestine	Female	188	C57BL/6J
GSM5587109	Small Intestine	Female	188	C57BL/6J
GSM5587182	Small Intestine	Male	157	C57BL/6J
GSM5587185	Small Intestine	Male	157	C57BL/6J
GSM5587165	Small Intestine	Female	200	C57BL/6J
GSM5587168	Small Intestine	Female	200	C57BL/6J
GSM5587170	Small Intestine	Male	157	C57BL/6J
GSM5587496	Small Intestine	Female	183	129/Sv
GSM5587498	Small Intestine	Male	119	C57BL/6J
GSM5587500	Small Intestine	Male	369	129/Sv
GSM5587502	Small Intestine	Male	518	129/Sv
GSM5587505	Small Intestine	Female	401	129/Sv
GSM5587506	Small Intestine	Female	401	129/Sv
GSM5587509	Small Intestine	Female	401	129/Sv
GSM5587513	Small Intestine	Female	401	129/Sv
GSM5587517	Small Intestine	Female	180	129/Sv
GSM5587518	Small Intestine	Female	180	129/Sv
GSM5587520	Small Intestine	Female	175	C57BL/6J
GSM5587521	Small Intestine	Female	180	129/Sv
GSM5587524	Small Intestine	Female	180	129/Sv
GSM5587526	Small Intestine	Female	175	C57BL/6J
GSM5587527	Small Intestine	Female	175	C57BL/6J
GSM5587528	Small Intestine	Female	175	C57BL/6J
GSM5587529	Small Intestine	Female	175	C57BL/6J
GSM5587530	Small Intestine	Female	175	C57BL/6J
GSM5587531	Small Intestine	Female	175	C57BL/6J
GSM5587532	Small Intestine	Female	501	129/Sv
GSM5587533	Small Intestine	Male	168	C57BL/6J
GSM5587536	Small Intestine	Female	501	129/Sv
GSM5587537	Small Intestine	Male	168	C57BL/6J
GSM5587540	Small Intestine	Male	540	129/Sv
GSM5587541	Small Intestine	Male	189	C57BL/6J
GSM5587546	Small Intestine	Male	169	C57BL/6J
GSM5587547	Small Intestine	Male	170	C57BL/6J
GSM5587550	Small Intestine	Male	169	C57BL/6J
GSM5587551	Small Intestine	Male	170	C57BL/6J
GSM5587553	Small Intestine	Male	169	C57BL/6J
GSM5587554	Small Intestine	Female	175	C57BL/6J
GSM5587568	Small Intestine	Male	387	129/Sv
GSM5587569	Small Intestine	Male	465	129/Sv
GSM5587572	Small Intestine	Male	387	129/Sv
GSM5587573	Small Intestine	Male	465	129/Sv
GSM5587574	Small Intestine	Male	387	129/Sv
GSM5587575	Small Intestine	Male	465	129/Sv
GSM5587578	Small Intestine	Male	369	129/Sv
GSM5587581	Small Intestine	Male	386	129/Sv
GSM5587584	Small Intestine	Female	389	129/Sv
GSM5587585	Small Intestine	Male	490	129/Sv
GSM5587588	Small Intestine	Female	389	129/Sv
GSM5587589	Small Intestine	Female	389	129/Sv
GSM5587591	Small Intestine	Female	183	129/Sv
GSM5587594	Small Intestine	Female	183	129/Sv
GSM5587600	Small Intestine	Female	180	129/Sv
GSM5587603	Small Intestine	Male	181	129/Sv
GSM5587604	Small Intestine	Female	180	129/Sv
GSM5587608	Small Intestine	Female	196	C57BL/6J
GSM5587611	Small Intestine	Female	196	C57BL/6J
GSM5587614	Small Intestine	Male	204	C57BL/6J
GSM5587615	Small Intestine	Female	196	C57BL/6J
GSM5587618	Small Intestine	Female	198	C57BL/6J
GSM5587619	Small Intestine	Male	149	C57BL/6J
GSM5587622	Small Intestine	Male	149	C57BL/6J
GSM5587623	Small Intestine	Male	174	C57BL/6J
GSM5587626	Small Intestine	Male	149	C57BL/6J
GSM5587627	Small Intestine	Male	174	C57BL/6J
GSM5587630	Small Intestine	Female	180	129/Sv
GSM5587631	Small Intestine	Male	506	129/Sv
GSM5587635	Small Intestine	Female	542	129/Sv
GSM5587638	Small Intestine	Female	180	129/Sv
GSM5587639	Small Intestine	Male	465	129/Sv
GSM5587641	Small Intestine	Male	119	C57BL/6J
GSM5587642	Small Intestine	Male	174	C57BL/6J
GSM5587645	Small Intestine	Male	119	C57BL/6J
GSM5587646	Small Intestine	Female	219	C57BL/6J
GSM5587649	Small Intestine	Female	118	C57BL/6J
GSM5587652	Small Intestine	Female	118	C57BL/6J
GSM5587653	Small Intestine	Male	205	C57BL/6J
GSM5587656	Small Intestine	Male	148	C57BL/6J
GSM5587657	Small Intestine	Male	205	C57BL/6J
GSM5587660	Small Intestine	Male	148	C57BL/6J
GSM5587661	Small Intestine	Male	205	C57BL/6J
GSM5587664	Small Intestine	Male	213	C57BL/6J
GSM5587667	Small Intestine	Male	362	129/Sv
GSM5587669	Small Intestine	Male	161	C57BL/6J
GSM5587671	Small Intestine	Male	161	C57BL/6J
	Small Intestine	Female	200	C57BL/6J
	Small Intestine	Male	362	129/Sv
	Small Intestine	Male	161	C57BL/6J
GSM5587710	Small Intestine	Female	35	SAS Sprague Dawley Rat
GSM5587711	Small Intestine	Female	35	SAS Sprague Dawley Rat
GSM5587716	Lymphocytes	Male	NA	Mixed
GSM5587717	Lymphocytes	Female	NA	Mixed
GSM5587718	Lymphocytes	Male	NA	Mixed
GSM5587719	Lymphocytes	Male	NA	Mixed
GSM5587720	Lymphocytes	Female	NA	Mixed
GSM5587721	Lymphocytes	Female	NA	Mixed
GSM5587722	Lymphocytes	Male	NA	FVB/NJ
GSM5587723	Lymphocytes	Male	NA	FVB/NJ
GSM5587724	Lymphocytes	Male	NA	FVB/NJ
GSM5587725	Lymphocytes	Female	NA	FVB/NJ
GSM5587726	Lymphocytes	Female	NA	FVB/NJ
GSM5587727	Lymphocytes	Female	NA	FVB/NJ
GSM5587728	Lymphocytes	Male	75	C57BL/6J
GSM5587729	Lymphocytes	Male	75	C57BL/6J
GSM5587730	Lymphocytes	Male	75	C57BL/6J
GSM5587731	Lymphocytes	Male	75	C57BL/6J
GSM5587732	Lymphocytes	Male	75	C57BL/6J
GSM5587733	Lymphocytes	Male	75	C57BL/6J
GSM5587734	Lymphocytes	Male	75	C57BL/6J
GSM5587735	Lymphocytes	Female	75	C57BL/6J
GSM5587736	Lymphocytes	Female	75	C57BL/6J
GSM5587737	Lymphocytes	Female	75	C57BL/6J
GSM5587738	Lymphocytes	Female	75	C57BL/6J
GSM5587739	Lymphocytes	Female	75	C57BL/6J
GSM5587740	Lymphocytes	Female	75	C57BL/6J
GSM5587741	Lymphocytes	Female	75	C57BL/6J
GSM5587742	Lymphocytes	Female	75	C57BL/6J
GSM5587743	Lymphocytes	Female	NA	Mixed
GSM5587744	Lymphocytes	Female	NA	Mixed
GSM5587745	Lymphocytes	Female	NA	Mixed
GSM5587746	Lymphocytes	Male	56	C57BL/6J
GSM5587747	Lymphocytes	Female	56	Mixed
GSM5587748	Lymphocytes	Male	56	C57BL/6J
GSM5587749	Lymphocytes	Male	55	C57BL/6J
GSM5587750	Lymphocytes	Male	55	C57BL/6J
GSM5587751	Lymphocytes	Female	56	C57BL/6J
GSM5587752	Lymphocytes	Male	55	C57BL/6J
GSM5587753	Lymphocytes	Female	55	C57BL/6J
GSM5587754	Lymphocytes	Female	55	C57BL/6J
GSM5587755	Lymphocytes	Female	55	C57BL/6J
GSM5587756	Lymphocytes	Male	55	C57BL/6J
GSM5587757	Lymphocytes	Male	55	C57BL/6J
GSM5587758	Lymphocytes	Male	55	C57BL/6J
GSM5587759	Lymphocytes	Female	55	C57BL/6J
GSM5587760	Lymphocytes	Female	55	C57BL/6J
GSM5587761	Lymphocytes	Female	55	C57BL/6J
	Lymphocytes	Male	56	C57BL/6J
	Lymphocytes	Female	56	C57BL/6J
GSM5587762	MDSC	Male	75	C57BL/6J
GSM5587763	MDSC	Male	75	C57BL/6J
GSM5587764	MDSC	Female	75	C57BL/6J
GSM5587765	MDSC	Female	75	C57BL/6J
GSM5587766	Monocytes	Female	NA	Mixed
GSM5587767	Monocytes	Male	NA	Mixed
GSM5587768	Monocytes	Male	NA	FVB/NJ
GSM5587769	Monocytes	Female	NA	FVB/NJ
GSM5587770	Monocytes	Male	75	C57BL/6J
GSM5587771	Monocytes	Female	75	C57BL/6J
GSM5587772	Monocytes	Female	75	C57BL/6J
GSM5587773	Monocytes	Female	NA	Mixed
GSM5587774	Monocytes	Female	56	C57BL/6J
GSM5587775	Monocytes	Male	56	Mixed
GSM5587776	Monocytes	Male	55	C57BL/6J
GSM5587777	Monocytes	Female	55	C57BL/6J
GSM5587778	Monocytes	Female	55	C57BL/6J
GSM5587779	Monocytes	Male	55	C57BL/6J
GSM5587780	Neutrophils	Male	75	C57BL/6J
GSM5587781	Neutrophils	Male	75	C57BL/6J
GSM5587782	Neutrophils	Female	75	C57BL/6J
GSM5587783	Neutrophils	Female	75	C57BL/6J
GSM5587190	Colon	Male	952	C57BL/6J
GSM5587784	Frontal Lobe Brain	Female	58	CBA/J
GSM5587785	Frontal Lobe Brain	Female	62	BALB/cJ
GSM5587786	Frontal Lobe Brain	Male	59	C3H/HeJ
GSM5587787	Frontal Lobe Brain	Male	55	C58/J
GSM5587788	Frontal Lobe Brain	Female	59	C3H/HeJ
GSM5587789	Frontal Lobe Brain	Female	55	C58/J
GSM5587790	Frontal Lobe Brain	Male	59	A/J
GSM5587791	Frontal Lobe Brain	Male	55	C57L/J
GSM5587792	Frontal Lobe Brain	Female	59	A/J
GSM5587793	Frontal Lobe Brain	Female	55	C57L/J
GSM5587794	Frontal Lobe Brain	Male	62	BALB/cJ
GSM5587795	Frontal Lobe Brain	Male	58	C57BL/6NJ
GSM5587796	Frontal Lobe Brain	Female	58	C57BL/6NJ
GSM5587797	Frontal Lobe Brain	Female	55	MOLF/EiJ
GSM5587798	Frontal Lobe Brain	Male	57	C57BL/10J
GSM5587799	Frontal Lobe Brain	Male	62	PWK/PhJ
GSM5587800	Frontal Lobe Brain	Female	57	C57BL/10J
GSM5587801	Frontal Lobe Brain	Female	62	PWK/PhJ
GSM5587802	Frontal Lobe Brain	Male	57	CAST/EiJ
GSM5587804	Frontal Lobe Brain	Female	57	CAST/EiJ
GSM5587805	Frontal Lobe Brain	Male	55	KK/HiJ
GSM5587806	Frontal Lobe Brain	Male	55	MOLF/EiJ
GSM5587807	Frontal Lobe Brain	Male	62	WSB/EiJ
GSM5587808	Frontal Lobe Brain	Female	43	WSB/EiJ
GSM5587809	Frontal Lobe Brain	Female	62	NZB/BINJ
GSM5587810	Frontal Lobe Brain	Male	58	NZO/HlLtJ
GSM5587811	Frontal Lobe Brain	Male	58	FVB/NJ
GSM5587812	Frontal Lobe Brain	Female	58	NZO/HlLtJ
GSM5587813	Frontal Lobe Brain	Female	58	FVB/NJ
GSM5587814	Frontal Lobe Brain	Male	57	NZW/LacJ
GSM5587815	Frontal Lobe Brain	Male	59	NOD/ShiLtJ
GSM5587816	Frontal Lobe Brain	Female	57	NZW/LacJ
GSM5587817	Frontal Lobe Brain	Female	59	NOD/ShiLtJ
GSM5587819	Frontal Lobe Brain	Male	55	AKR/J
GSM5587820	Frontal Lobe Brain	Female	55	AKR/J
GSM5587821	Frontal Lobe Brain	Female	59	129/Sv
GSM5587822	Frontal Lobe Brain	Male	59	DBA/1J
GSM5587823	Frontal Lobe Brain	Female	57	BTBR_T+ ITpr3tf/J
GSM5587824	Frontal Lobe Brain	Female	59	DBA/1J
GSM5587825	Frontal Lobe Brain	Male	55	LP/J
GSM5587826	Frontal Lobe Brain	Male	57	DBA/2J
GSM5587827	Frontal Lobe Brain	Female	49	LP/J
GSM5587828	Frontal Lobe Brain	Female	57	DBA/2J
GSM5587829	Frontal Lobe Brain	Male	59	129/Sv
GSM5587830	Frontal Lobe Brain	Male	58	CBA/J
	Frontal Lobe Brain	Female	57	BTBR_T+ ITpr3tf/J
GSM5587831	Liver	Male	58	CBA/J
GSM5587192	Liver	Male	62	FVB/NJ
GSM5587194	Liver	Male	62	Athymic_Nude
GSM5587196	Liver	Male	62	NSG
GSM5587198	Liver	Female	NA	B6 x DBA/2J
GSM5587832	Liver	Female	59	129/Sv
GSM5587833	Liver	Male	59	129/Sv
GSM5587835	Liver	Female	59	A/J
GSM5587836	Liver	Female	57	BTBR_T+ ITpr3tf/J
GSM5587837	Liver	Male	59	129/Sv
GSM5587838	Liver	Female	59	C3H/HeJ
GSM5587839	Liver	Male	59	A/J
GSM5587840	Liver	Male	57	C57BL/10J
GSM5587841	Liver	Male	62	BALB/cJ
GSM5587842	Liver	Male	58	C57BL/6NJ
GSM5587843	Liver	Female	62	BALB/cJ
GSM5587844	Liver	Male	57	CAST/EiJ
GSM5587845	Liver	Male	57	BTBR_T+ ITpr3tf/J
GSM5587846	Liver	Female	57	CAST/EiJ
GSM5587847	Liver	Female	55	AKR/J
GSM5587848	Liver	Female	59	C3H/HeJ
GSM5587849	Liver	Male	55	AKR/J
GSM5587850	Liver	Male	59	C3H/HeJ
GSM5587851	Liver	Female	62	BALB/cJ
GSM5587852	Liver	Female	57	C57BL/10J
GSM5587853	Liver	Male	62	BALB/cJ
GSM5587854	Liver	Male	57	C57BL/10J
GSM5587855	Liver	Female	57	BTBR_T+ ITpr3tf/J
GSM5587856	Liver	Female	58	C57BL/6NJ
GSM5587857	Liver	Male	57	BTBR_T+ ITpr3tf/J
GSM5587858	Liver	Male	58	C57BL/6NJ
GSM5587859	Liver	Female	55	C57L/J
GSM5587860	Liver	Female	58	CBA/J
GSM5587861	Liver	Male	55	C57L/J
GSM5587862	Liver	Female	55	C58/J
GSM5587863	Liver	Female	59	DBA/1J
GSM5587864	Liver	Male	55	C58/J
GSM5587865	Liver	Male	59	DBA/1J
GSM5587866	Liver	Female	57	CAST/EiJ
GSM5587867	Liver	Female	57	DBA/2J
GSM5587868	Liver	Male	57	CAST/EiJ
GSM5587869	Liver	Male	57	DBA/2J
GSM5587870	Liver	Female	58	FVB/NJ
GSM5587871	Liver	Male	55	MOLF/EiJ
GSM5587872	Liver	Female	59	NOD/ShiLtJ
GSM5587873	Liver	Female	55	KK/HiJ
GSM5587874	Liver	Male	59	NOD/ShiLtJ
GSM5587875	Liver	Female	49	LP/J
GSM5587876	Liver	Male	62	NZB/BINJ
GSM5587877	Liver	Male	55	LP/J
GSM5587879	Liver	Female	55	MOLF/EiJ
GSM5587880	Liver	Female	58	NZO/HlLtJ
GSM5587881	Liver	Male	58	NZO/HlLtJ
GSM5587882	Liver	Female	57	NZW/LacJ
GSM5587883	Liver	Male	57	NZW/LacJ
GSM5587884	Liver	Male	43	WSB/EiJ
GSM5587885	Liver	Female	55	WSB/EiJ
GSM5587886	Liver	Male	49	KK/HiJ
GSM5587887	Liver	Female	58	CBA/J
GSM5587888	Liver	Male	58	FVB/NJ
GSM5587889	Liver	Male	58	CBA/J
GSM5587890	Liver	Male	49	KK/HiJ
GSM5587891	Liver	Male	59	DBA/1J
GSM5587892	Liver	Female	55	KK/HiJ
GSM5587893	Liver	Female	59	DBA/1J
GSM5587894	Liver	Male	55	LP/J
GSM5587895	Liver	Female	57	DBA/2J
GSM5587896	Liver	Male	55	MOLF/EiJ
GSM5587897	Liver	Male	57	DBA/2J
GSM5587898	Liver	Female	55	MOLF/EiJ
GSM5587899	Liver	Female	62	PWK/PhJ
GSM5587900	Liver	Male	62	PWK/PhJ
GSM5587901	Liver	Female	59	A/J
GSM5587902	Liver	Male	62	NZB/BINJ
GSM5587903	Liver	Male	59	NOD/ShiLtJ
GSM5587904	Liver	Female	43	WSB/EiJ
GSM5587905	Liver	Female	62	NZB/BINJ
GSM5587906	Liver	Female	58	NZO/HlLtJ
GSM5587907	Liver	Male	58	NZO/HlLtJ
GSM5587908	Liver	Male	57	NZW/LacJ
GSM5587909	Liver	Female	57	NZW/LacJ
	Liver	Male	58	FVB/NJ
GSM5587188	Spleen	Female	542	129/Sv
GSM5587910	Spleen	Female	59	129/Sv
GSM5587911	Spleen	Male	57	BTBR_T+ ITpr3tf/J
GSM5587912	Spleen	Male	59	DBA/1J
GSM5587913	Spleen	Female	57	BTBR_T+ ITpr3tf/J
GSM5587914	Spleen	Female	59	DBA/1J
GSM5587915	Spleen	Male	55	LP/J
GSM5587916	Spleen	Male	57	DBA/2J
GSM5587918	Spleen	Female	57	DBA/2J
GSM5587919	Spleen	Male	59	129/Sv
GSM5587920	Spleen	Male	58	CBA/J
GSM5587921	Spleen	Female	58	CBA/J
GSM5587922	Spleen	Female	62	BALB/cJ
GSM5587923	Spleen	Male	59	C3H/HeJ
GSM5587924	Spleen	Male	55	C58/J
GSM5587925	Spleen	Female	59	C3H/HeJ
GSM5587926	Spleen	Female	55	C58/J
GSM5587927	Spleen	Male	59	A/J
GSM5587928	Spleen	Male	55	C57L/J
GSM5587929	Spleen	Female	59	A/J
GSM5587930	Spleen	Female	55	C57L/J
GSM5587931	Spleen	Male	62	BALB/cJ
GSM5587932	Spleen	Male	58	C57BL/6NJ
GSM5587933	Spleen	Female	58	C57BL/6NJ
GSM5587934	Spleen	Female	55	MOLF/EiJ
GSM5587935	Spleen	Male	57	C57BL/10J
GSM5587936	Spleen	Male	62	PWK/PhJ
GSM5587937	Spleen	Female	57	C57BL/10J
GSM5587938	Spleen	Female	62	PWK/PhJ
GSM5587939	Spleen	Male	57	CAST/EiJ
GSM5587940	Spleen	Male	49	KK/HiJ
GSM5587941	Spleen	Female	57	CAST/EiJ
GSM5587942	Spleen	Female	55	KK/HiJ
GSM5587943	Spleen	Male	55	MOLF/EiJ
GSM5587944	Spleen	Male	62	WSB/EiJ
GSM5587945	Spleen	Female	43	WSB/EiJ
GSM5587946	Spleen	Female	62	NZB/BINJ
GSM5587947	Spleen	Male	58	NZO/HlLtJ
GSM5587948	Spleen	Male	58	FVB/NJ
GSM5587949	Spleen	Female	58	NZO/HlLtJ
GSM5587950	Spleen	Female	58	FVB/NJ
GSM5587951	Spleen	Male	57	NZW/LacJ
GSM5587952	Spleen	Male	59	NOD/ShiLtJ
GSM5587953	Spleen	Female	57	NZW/LacJ
GSM5587954	Spleen	Female	59	NOD/ShiLtJ
GSM5587955	Spleen	Male	62	NZB/BINJ
GSM5587956	Spleen	Male	55	AKR/J
GSM5587957	Spleen	Female	55	AKR/J
GSM5587958	Tail	Male	58	CBA/J
GSM5587959	Tail	Male	62	BALB/cJ
GSM5587960	Tail	Female	58	CBA/J
GSM5587961	Tail	Female	62	BALB/cJ
GSM5587962	Tail	Male	59	C3H/HeJ
GSM5587963	Tail	Male	55	C58/J
GSM5587964	Tail	Female	59	C3H/HeJ
GSM5587965	Tail	Female	55	C58/J
GSM5587966	Tail	Male	59	A/J
GSM5587968	Tail	Female	59	A/J
GSM5587969	Tail	Female	55	C57L/J
GSM5587970	Tail	Male	58	C57BL/6NJ
GSM5587971	Tail	Male	55	MOLF/EiJ
GSM5587972	Tail	Female	58	C57BL/6NJ
GSM5587973	Tail	Female	55	MOLF/EiJ
GSM5587974	Tail	Male	62	PWK/PhJ
GSM5587975	Tail	Female	57	C57BL/10J
GSM5587976	Tail	Female	62	PWK/PhJ
GSM5587977	Tail	Male	57	CAST/EiJ
GSM5587978	Tail	Male	49	KK/HiJ
GSM5587979	Tail	Female	57	CAST/EiJ
GSM5587980	Tail	Female	55	KK/HiJ
GSM5587981	Tail	Male	62	WSB/EiJ
GSM5587982	Tail	Female	62	NZB/BINJ
GSM5587983	Tail	Female	43	WSB/EiJ
GSM5587984	Tail	Male	58	FVB/NJ
GSM5587985	Tail	Female	58	NZO/HlLtJ
GSM5587986	Tail	Female	58	FVB/NJ
GSM5587987	Tail	Male	57	NZW/LacJ
GSM5587988	Tail	Male	59	NOD/ShiLtJ
GSM5587989	Tail	Female	57	NZW/LacJ
GSM5587990	Tail	Female	59	NOD/ShiLtJ
GSM5587991	Tail	Male	62	NZB/BINJ
GSM5587992	Tail	Male	55	AKR/J
GSM5587993	Tail	Female	55	AKR/J
GSM5587994	Tail	Male	59	129/Sv
GSM5587995	Tail	Female	59	129/Sv
GSM5587996	Tail	Male	57	BTBR_T+ ITpr3tf/J
GSM5587997	Tail	Male	59	DBA/1J
GSM5587998	Tail	Female	57	BTBR_T+ ITpr3tf/J
GSM5587999	Tail	Female	59	DBA/1J
GSM5588000	Tail	Male	55	LP/J
GSM5588001	Tail	Male	57	DBA/2J
GSM5588002	Tail	Female	49	LP/J
GSM5588003	Tail	Female	57	DBA/2J
GSM5588004	Cecum	Female	29	129/Sv
GSM5588005	Cecum	Male	31	129/Sv
GSM5588006	Cecum	Female	531	129/Sv
GSM5588007	Cecum	Female	218	C57BL/6J
GSM5588008	Cecum	Male	497	129/Sv
GSM5588009	Cecum	Female	542	129/Sv
GSM5588010	Cecum	Male	31	129/Sv
GSM5588011	Colon	Female	29	129/Sv
GSM5588012	Colon	Female	29	129/Sv
GSM5588013	Colon	Female	29	129/Sv
GSM5588014	Colon	Male	31	129/Sv
GSM5588015	Colon	Male	31	129/Sv
GSM5588016	Colon	Male	31	129/Sv
GSM5588017	Colon	Female	531	129/Sv
GSM5588018	Colon	Female	531	129/Sv
GSM5588019	Colon	Female	531	129/Sv
GSM5588020	Colon	Male	497	129/Sv
GSM5588021	Colon	Female	218	C57BL/6J
GSM5588022	Colon	Female	218	C57BL/6J
GSM5588023	Colon	Male	497	129/Sv
GSM5588024	Colon	Male	497	129/Sv
GSM5588025	Colon	Female	29	129/Sv
GSM5588026	Colon	Female	29	129/Sv
GSM5588027	Colon	Female	29	129/Sv
GSM5588028	Colon	Female	542	129/Sv
GSM5588029	Colon	Female	542	129/Sv
GSM5588030	Colon	Female	542	129/Sv
GSM5588031	Colon	Male	952	C57BL/6J
GSM5588032	Colon	Male	952	C57BL/6J
GSM5588033	Colon	Female	218	C57BL/6J
GSM5588034	Colon	Male	31	129/Sv
GSM5588035	Colon	Male	31	129/Sv
GSM5588036	Colon	Male	31	129/Sv
GSM5588037	Esophagus	Female	29	129/Sv
GSM5588038	Esophagus	Male	497	129/Sv
GSM5588039	Esophagus	Male	31	129/Sv
GSM5588040	Esophagus	Female	531	129/Sv
GSM5588041	Esophagus	Female	218	C57BL/6J
GSM5588042	Esophagus	Female	29	129/Sv
GSM5588043	Esophagus	Female	542	129/Sv
GSM5588044	Esophagus	Male	952	C57BL/6J
GSM5588045	Esophagus	Male	31	129/Sv
GSM5588046	Fat	Male	497	129/Sv
GSM5588047	Fat	Female	218	C57BL/6J
GSM5588048	Fat	Female	218	C57BL/6J
GSM5588049	Fat	Female	542	129/Sv
	Fat	Male	29	129/Sv
	Fat	Male	31	129/Sv
GSM5588050	Fetal Brain	Male	-8	C57BL/6J
GSM5588051	Fetal Brain	Male	-8	C57BL/6J
GSM5588052	Fetal Brain	Female	-4	Mixed
GSM5588053	Fetal Brain	Male	-4	Mixed
GSM5588054	Fetal Brain	Male	-4	Mixed
GSM5588055	Fetal Brain	Female	-4	Mixed
GSM5588056	Fetal Brain	Male	-3	C57BL/6J
GSM5588057	Fetal Brain	Male	-3	C57BL/6J
GSM5588058	Fetal Brain	Male	-3	C57BL/6J
GSM5588059	Fetal Brain	Female	-3	C57BL/6J
GSM5588060	Fetal Brain	Female	-3	C57BL/6J
GSM5588061	Fetal Intestine	Female	-4	Mixed
GSM5588062	Fetal Intestine	Male	-4	Mixed
GSM5588063	Fetal Intestine	Male	-4	Mixed
GSM5588064	Fetal Intestine	Female	-4	Mixed
GSM5588065	Fetal Intestine	Male	-3	C57BL/6J
GSM5588066	Fetal Intestine	Male	-3	C57BL/6J
GSM5588067	Fetal Intestine	Male	-3	C57BL/6J
GSM5588068	Fetal Intestine	Female	-3	C57BL/6J
GSM5588069	Fetal Intestine	Female	-3	C57BL/6J
GSM5588070	Fetal Limb	Female	-4	Mixed
GSM5588071	Fetal Limb	Male	-4	Mixed
GSM5588072	Fetal Limb	Male	-4	Mixed
GSM5588073	Fetal Limb	Female	-4	Mixed
GSM5588074	Fetal Limb	Female	-4	Mixed
GSM5588075	Fetal Limb	Male	-3	C57BL/6J
GSM5588076	Fetal Limb	Male	-3	C57BL/6J
GSM5588077	Fetal Limb	Male	-3	C57BL/6J
GSM5588078	Fetal Limb	Female	-3	C57BL/6J
GSM5588079	Fetal Limb	Female	-3	C57BL/6J
GSM5587172	Frontal Lobe Brain	Female	29	129/Sv
GSM5587174	Frontal Lobe Brain	Female	183	129/Sv
GSM5587176	Frontal Lobe Brain	Male	952	C57BL/6J
GSM5588080	Frontal Lobe Brain	Male	31	129/Sv
GSM5588081	Frontal Lobe Brain	Male	497	129/Sv
GSM5588082	Frontal Lobe Brain	Female	29	129/Sv
GSM5588083	Frontal Lobe Brain	Female	531	129/Sv
GSM5588085	Frontal Lobe Brain	Male	31	129/Sv
GSM5588086	Heart	Male	-3	C57BL/6J
GSM5588087	Heart	Female	-3	C57BL/6J
GSM5587167	Heart	Female	29	129/Sv
GSM5587169	Heart	Female	183	129/Sv
GSM5587171	Heart	Male	952	C57BL/6J
GSM5588088	Heart	Male	497	129/Sv
GSM5588089	Heart	Male	31	129/Sv
GSM5588090	Heart	Female	531	129/Sv
GSM5588091	Heart	Female	542	129/Sv
GSM5588092	Heart	Female	29	129/Sv
GSM5588093	Heart	Male	31	129/Sv
GSM5588094	Hind Brain	Female	29	129/Sv
GSM5588095	Hind Brain	Male	31	129/Sv
GSM5588096	Hind Brain	Female	531	129/Sv
GSM5588097	Hind Brain	Female	218	C57BL/6J
GSM5588098	Hind Brain	Male	497	129/Sv
GSM5588099	Hind Brain	Female	29	129/Sv
GSM5588100	Hind Brain	Male	31	129/Sv
GSM5588101	Hind Brain	Male	952	C57BL/6J
GSM5588102	Kidney	Male	-3	C57BL/6J
GSM5588103	Kidney	Female	-3	C57BL/6J
GSM5588104	Kidney	Female	-3	C57BL/6J
GSM5587162	Kidney	Female	218	C57BL/6J
GSM5587164	Kidney	Male	952	C57BL/6J
GSM5588105	Kidney	Male	31	129/Sv
GSM5588106	Kidney	Female	218	C57BL/6J
GSM5588107	Kidney	Male	497	129/Sv
GSM5588108	Kidney	Female	531	129/Sv
GSM5588109	Kidney	Female	29	129/Sv
GSM5588110	Kidney	Female	542	129/Sv
GSM5588111	Kidney	Male	31	129/Sv
GSM5588112	Fetal Liver	Male	-8	C57BL/6J
GSM5588113	Fetal Liver	Male	-8	C57BL/6J
GSM5588114	Fetal Liver	Female	-4	Mixed
GSM5588115	Fetal Liver	Male	-4	Mixed
GSM5588116	Fetal Liver	Male	-4	Mixed
GSM5588117	Fetal Liver	Female	-4	Mixed
GSM5588118	Fetal Liver	Male	-3	C57BL/6J
GSM5588119	Fetal Liver	Male	-3	C57BL/6J
GSM5588120	Fetal Liver	Male	-3	C57BL/6J
GSM5588121	Fetal Liver	Female	-3	C57BL/6J
GSM5588122	Fetal Liver	Female	-3	C57BL/6J
GSM5587179	Liver	Female	218	Mixed
GSM5587181	Liver	Male	952	C57BL/6J
GSM5587186	Liver	Female	29	129/Sv
GSM5588123	Liver	Male	31	129/Sv
GSM5588124	Liver	Male	497	129/Sv
GSM5588125	Liver	Female	531	129/Sv
GSM5588126	Liver	Female	29	129/Sv
GSM5588127	Liver	Female	542	129/Sv
GSM5588128	Liver	Male	31	129/Sv
GSM5588129	Lung	Male	-3	C57BL/6J
GSM5588130	Lung	Male	-3	C57BL/6J
GSM5588131	Lung	Female	-3	C57BL/6J
GSM5588132	Lung	Female	-3	C57BL/6J
GSM5587160	Lung	Female	29	129/Sv
GSM5588133	Lung	Female	29	129/Sv
GSM5588134	Lung	Male	31	129/Sv
GSM5588135	Lung	Female	218	C57BL/6J
GSM5588136	Lung	Male	497	129/Sv
GSM5588137	Lung	Female	531	129/Sv
GSM5588138	Lung	Male	952	C57BL/6J
GSM5588139	Lung	Female	29	129/Sv
GSM5588140	Lung	Female	542	129/Sv
GSM5588141	Lung	Male	31	129/Sv
GSM5588142	Muscle	Female	29	129/Sv
GSM5588143	Muscle	Male	31	129/Sv
GSM5588144	Muscle	Male	497	129/Sv
GSM5588145	Muscle	Female	29	129/Sv
GSM5588146	Muscle	Female	531	129/Sv
GSM5588147	Muscle	Female	542	129/Sv
GSM5588148	Muscle	Male	952	C57BL/6J
GSM5588149	Muscle	Male	31	129/Sv
GSM5588150	Ovary	Female	531	129/Sv
GSM5588151	Ovary	Female	218	C57BL/6J
GSM5588152	Ovary	Female	29	129/Sv
GSM5588154	Placenta	Female	-8	C57BL/6J
GSM5588155	Placenta	Male	-8	C57BL/6J
GSM5588156	Placenta	Female	-8	C57BL/6J
GSM5588157	Placenta	Female	-8	C57BL/6J
GSM5588158	Placenta	Female	-4	Mixed
GSM5588159	Placenta	Male	-4	Mixed
GSM5588160	Placenta	Male	-4	Mixed
GSM5588161	Placenta	Female	-4	Mixed
GSM5588162	Placenta	Female	-3	C57BL/6J
GSM5588163	Placenta	Female	-4	Mixed
GSM5588164	Placenta	Male	-3	C57BL/6J
GSM5588165	Placenta	Female	-4	Mixed
GSM5588166	Placenta	Female	-3	C57BL/6J
GSM5588167	Placenta	Male	-3	C57BL/6J
GSM5588168	Placenta	Female	-3	C57BL/6J
GSM5588169	Placenta	Female	-3	C57BL/6J
GSM5587191	Small Intestine	Female	29	129/Sv
GSM5587193	Small Intestine	Female	29	129/Sv
GSM5587195	Small Intestine	Female	542	129/Sv
GSM5587197	Small Intestine	Female	542	129/Sv
GSM5587173	Small Intestine	Female	29	129/Sv
GSM5587175	Small Intestine	Female	218	C57BL/6J
GSM5587177	Small Intestine	Male	952	C57BL/6J
GSM5588170	Small Intestine	Female	29	129/Sv
GSM5588171	Small Intestine	Female	29	129/Sv
GSM5588172	Small Intestine	Male	31	129/Sv
GSM5588173	Small Intestine	Male	31	129/Sv
GSM5588174	Small Intestine	Male	31	129/Sv
GSM5588175	Small Intestine	Male	497	129/Sv
GSM5588176	Small Intestine	Male	497	129/Sv
GSM5588177	Small Intestine	Male	497	129/Sv
GSM5588178	Small Intestine	Female	29	129/Sv
GSM5588179	Small Intestine	Female	531	129/Sv
GSM5588180	Small Intestine	Female	531	129/Sv
GSM5588181	Small Intestine	Female	531	129/Sv
GSM5588182	Small Intestine	Female	542	129/Sv
GSM5588183	Small Intestine	Male	31	129/Sv
GSM5588184	Small Intestine	Male	31	129/Sv
GSM5588185	Small Intestine	Male	31	129/Sv
GSM5588186	Small Intestine	Male	952	C57BL/6J
GSM5588187	Small Intestine	Male	952	C57BL/6J
GSM5588188	Small Intestine	Female	218	C57BL/6J
GSM5588189	Small Intestine	Female	218	C57BL/6J
GSM5587137	Spleen	Female	29	129/Sv
GSM5587139	Spleen	Female	218	C57BL/6J
GSM5587141	Spleen	Male	952	C57BL/6J
GSM5588190	Spleen	Male	31	129/Sv
GSM5588191	Spleen	Male	497	129/Sv
GSM5588192	Spleen	Female	531	129/Sv
GSM5588193	Spleen	Female	29	129/Sv
GSM5588194	Spleen	Male	31	129/Sv
GSM5587131	Stomach	Female	218	C57BL/6J
GSM5587133	Stomach	Male	952	C57BL/6J
GSM5587140	Stomach	Female	29	129/Sv
GSM5588195	Stomach	Female	29	129/Sv
GSM5588196	Stomach	Male	31	129/Sv
GSM5588197	Stomach	Male	31	129/Sv
GSM5588198	Stomach	Female	531	129/Sv
GSM5588199	Stomach	Female	218	C57BL/6J
GSM5588200	Stomach	Male	497	129/Sv
GSM5588201	Stomach	Male	497	129/Sv
GSM5588202	Stomach	Female	29	129/Sv
GSM5588203	Stomach	Female	29	129/Sv
GSM5588204	Stomach	Female	531	129/Sv
GSM5588205	Stomach	Female	542	129/Sv
GSM5588206	Stomach	Male	952	C57BL/6J
GSM5588207	Stomach	Male	31	129/Sv
GSM5588208	Stomach	Male	31	129/Sv
GSM5588209	Tail	Male	-8	C57BL/6J
GSM5588210	Tail	Female	-4	Mixed
GSM5588211	Tail	Male	-8	C57BL/6J
GSM5588212	Tail	Male	-4	Mixed
GSM5588213	Tail	Male	-4	Mixed
GSM5588214	Tail	Female	-4	Mixed
GSM5588215	Tail	Female	-4	Mixed
GSM5588216	Tail	Male	-3	C57BL/6J
GSM5588217	Tail	Male	-3	C57BL/6J
GSM5588218	Tail	Male	-3	C57BL/6J
GSM5588219	Tail	Female	-3	C57BL/6J
GSM5588220	Tail	Female	-3	C57BL/6J
GSM5588221	Testis	Male	497	129/Sv
GSM5588222	Testis	Male	31	129/Sv
GSM5588223	Testis	Male	31	129/Sv
GSM5588224	Testis	Male	952	C57BL/6J
